# Conformational restriction shapes inhibition of a multidrug efflux adaptor protein

**DOI:** 10.1101/2022.12.09.519754

**Authors:** Benjamin Russell Lewis, Muhammad R. Uddin, Mohammad Moniruzzaman, Katie M. Kuo, Anna J. Higgins, Laila M. N. Shah, Frank Sobott, Jerry M. Parks, Dietmar Hammerschmid, James C. Gumbart, Helen I. Zgurskaya, Eamonn Reading

## Abstract

Membrane efflux pumps play a major role in bacterial multidrug resistance. The tripartite multidrug efflux pump system from *Escherichia coli*, AcrAB-TolC, is a target for inhibition to lessen resistance development and restore antibiotic efficacy, with homologs in other ESKAPE pathogens. Here, we rationalize a mechanism of inhibition against the periplasmic adaptor protein, AcrA, using a combination of hydrogen/deuterium exchange mass spectrometry, cellular efflux assays, and molecular dynamics simulations. We define the structural dynamics of AcrA and find that an inhibitor can inflict long-range stabilisation across all four of its domains, whereas an interacting efflux substrate has minimal effect. Our results support a model where an inhibitor forms a molecular wedge within a cleft between the lipoyl and αβ domains of AcrA, diminishing its conformational transmission of drug-evoked signals from AcrB to TolC. This work provides molecular insights into multidrug adaptor protein function which could be valuable for developing antimicrobial therapeutics.
