## Supplementary material for "Conformational restriction shapes inhibition of a multidrug efflux adaptor protein": HDX Summary Tables

### Sheet: AcrAs + NSC
Data Set	AcrAs	AcrAs + NSC 60339
HDX reaction details	50 mM Na-Phos, pH 6.0 (pD 5.6) 150 mM NaCl, 5% DMSO	50 mM Na-Phos, pH 6.0 (pD 5.6) 150 mM NaCl, 5% DMSO, 500 μM NSC 60339
HDX time course (min)	4.01, 25.11, 251.11	4.01, 25.11, 251.11
HDX control samples	N/A	N/A
*Back-exchange (mean / IQR)	30.02 ± 0.26
# of Peptides	103	103
Sequence coverage	0.976	0.976
Average peptide length / Redundancy	12.93 / 3.58	12.93 / 3.58
Replicates (biological or technical)	8 (4 technical, 2 biological)	8 (4 technical, 2 biological)
Repeatability	0.094 (average standard deviation)	0.129 (average standard deviation)
Significant differences in HDX (delta HDX > X D)	0.33 D (99% CI)
*Back exchange value taken from Hammerschmid D, Calvaresi V, Bailey C, Russell Lewis B, Politis A, Morris M, et al. Chromatographic phospholipid trapping for automated H/D exchange mass spectrometry analysis of membrane protein-lipid assemblies. ChemRxiv. Cambridge: Cambridge Open Engage; 2022; This content is a preprint and has not been peer-reviewed.

### Sheet: Dimer + NSC
Data Set	AcrAsd	AcrAsd + NSC 60339
HDX reaction details	50 mM Na-Phos, pH 6.0 (pD 5.6) 150 mM NaCl, 5% DMSO	50 mM Na-Phos, pH 6.0 (pD 5.6) 150 mM NaCl, 5% DMSO, 500 μM NSC 60339
HDX time course (min)	4.01, 25.11, 251.11	4.01, 25.11, 251.11
HDX control samples	N/A	N/A
*Back-exchange (mean / IQR)	30.02 ± 0.26
# of Peptides	123	123
Sequence coverage	0.94	0.94
Average peptide length / Redundancy	12.67 / 4.36	12.67 / 4.36
Replicates (biological or technical)	7 (4/3 technical, 2 biological)	7 (4/3 technical, 2 biological)
Repeatability	0.094 (average standard deviation)	0.132 (average standard deviation)
Significant differences in HDX (delta HDX > X D)	0.35 D (99% CI)

### Sheet: Dimer + Novo
Data Set	AcrAsd	AcrAsd + Novobiocin
HDX reaction details	50 mM Na-Phos, pH 6.0 (pD 5.6) 150 mM NaCl, 5% DMSO	50 mM Na-Phos, pH 6.0 (pD 5.6) 150 mM NaCl, 5% DMSO, 30 μM Novobiocin
HDX time course (min)	4.01, 25.11, 251.11	4.01, 25.11, 251.11
HDX control samples	N/A	N/A
*Back-exchange (mean / IQR)	30.02 ± 0.26
# of Peptides	121	121
Sequence coverage	0.913	0.913
Average peptide length / Redundancy	12.93 / 4.49	12.93 / 4.49
Replicates (biological or technical)	4 (technical)	4 (technical)
Repeatability	0.058 (average standard deviation)	0.063 (average standard deviation)
Significant differences in HDX (delta HDX > X D)	0.38 D (99% CI)

### Sheet: AcrAs + Novo 
Data Set	AcrAs	AcrAs + Novobiocin
HDX reaction details	50 mM Na-Phos, pH 6.0 (pD 5.6) 150 mM NaCl, 5% DMSO	50 mM Na-Phos, pH 6.0 (pD 5.6) 150 mM NaCl, 5% DMSO, 30 μM Novobiocin
HDX time course (min)	4.01, 25.11, 251.11	4.01, 25.11, 251.11
HDX control samples	N/A	N/A
*Back-exchange (mean / IQR)	30.02 ± 0.26
# of Peptides	121	121
Sequence coverage	0.948	0.948
Average peptide length / Redundancy	12.81 / 3.94	12.81 / 3.94
Replicates (biological or technical)	4 (technical)	4 (technical)
Repeatability	0.056 (average standard deviation)	0.055 (average standard deviation)
Significant differences in HDX (delta HDX > X D)	0.34 D (99% CI)

### Sheet: monomer vs dimer
Data Set	AcrAs	AcrAsd
HDX reaction details	50 mM Na-Phos, pH 6.0 (pD 5.6) 150 mM NaCl, 5% DMSO	50 mM Na-Phos, pH 6.0 (pD 5.6) 150 mM NaCl, 5% DMSO
HDX time course (min)	4.01, 25.11, 251.11	4.01, 25.11, 251.11
HDX control samples	N/A	N/A
*Back-exchange (mean / IQR)	30.02 ± 0.26
# of Peptides	138	138
Sequence coverage	0.937	0.937
Average peptide length / Redundancy	13 /5.03	13 / 5.03
Replicates (biological or technical)	4 (technical)	4 (technical)
Repeatability	0.065 (average standard deviation)	0.055 (average standard deviation)
Significant differences in HDX (delta HDX > X D)	0.43 D (99% CI)
